# An investigation of the IL-23/Th17 axis and transcriptomic profiles of T helper subsets in endometriosis

**DOI:** 10.64898/2026.06.11.731688

**Authors:** Danielle J. Sisnett, Katherine B. Zutautas, Jaelis P. Holmes, Jessica Pudwell, Kira King, Olga Bougie, Chandrakant Tayade

## Abstract

Endometriosis (EMS) is a chronic inflammatory disease characterized by ectopic endometrial-like tissue growth and immune dysregulation. Aberrant T cell responses are implicated in EMS pathogenesis, however, functional reprogramming of T helper (Th) subsets across disease stages remain unclear. We profiled systemic and local immune mediators (cytokines/chemokines) and performed bulk RNA sequencing to comprehensively characterize Th1, Th1/17, and Th17 cell subsets from EMS patients and healthy controls. Across patient plasma, peritoneal fluid (PF), and matched eutopic and ectopic tissues, we observed systemic and local cytokine/chemokine alterations, including elevated IL-6 (plasma), FLT-3L and G-CSF (eutopic), and IL-1RA and IL-23 (p40; PF) in severe-stage EMS. Flow cytometry depicted elevated pathogenic Th17 cells in patient PF compared to matched non-pathogenic Th17 and Treg cell subsets. Additionally, circulating Th17 cells were increased in patients with mild (stages I-II) relative to severe (stages III-IV) EMS. RNA sequencing revealed extensive Th subset reprogramming in EMS, most predominately in Th17 cells (2,220 DEGs). Collectively, we reveal significant immune remodeling in EMS and highlight a distinct, aberrant Th17 cell phenotype. Results support repurposing of IL-23- and IL-17-targeted therapeutics, already effectively implemented in other chronic inflammatory diseases, to broaden therapeutic options for EMS and associated comorbidities.
