## Supplementary material for "An investigation of the IL-23/Th17 axis and transcriptomic profiles of T helper subsets in endometriosis": Table S5

### Sheet: Th1_EMS vs CON
UPREGULATED DEGs (n=39)		Gene Name	Fold Change	Brief Description		DOWNREGULATED DEGs (n=3)		Gene Name	Fold Change	Brief Description
	1	PARD6G	3.08993	par-6 family cell polarity regulator gamma [Source:HGNC Symbol;Acc:HGNC:16076]			1	NA	-3.29035	novel transcript
	2	NA	3.03099	novel transcript			2	ZNG1F	-1.89572	Zn regulated GTPase metalloprotein activator 1F [Source:HGNC Symbol;Acc:HGNC:31978]
	3	ZNF133	2.94622	zinc finger protein 133 [Source:HGNC Symbol;Acc:HGNC:12917]			3	ROCK1P1	-1.3692	Rho associated coiled-coil containing protein kinase 1 pseudogene 1 [Source:HGNC Symbol;Acc:HGNC:37832]
	4	ADGRG5	2.9005	adhesion G protein-coupled receptor G5 [Source:HGNC Symbol;Acc:HGNC:19010]
	5	WWTR1	2.54021	WW domain containing transcription regulator 1 [Source:HGNC Symbol;Acc:HGNC:24042]
	6	MIR212	2.31342	microRNA 212 [Source:HGNC Symbol;Acc:HGNC:31589]
	7	CARNS1	2.15454	carnosine synthase 1 [Source:HGNC Symbol;Acc:HGNC:29268]
	8	KCNQ3	2.09989	potassium voltage-gated channel subfamily Q member 3 [Source:HGNC Symbol;Acc:HGNC:6297]
	9	CD86	2.00773	CD86 molecule [Source:HGNC Symbol;Acc:HGNC:1705]
	10	RDH16	1.82232	retinol dehydrogenase 16 [Source:HGNC Symbol;Acc:HGNC:29674]
	11	ELAC1	1.6765	elaC ribonuclease Z 1 [Source:HGNC Symbol;Acc:HGNC:14197]
	12	C14orf93	1.60763	chromosome 14 open reading frame 93 [Source:HGNC Symbol;Acc:HGNC:20162]
	13	ZBTB12	1.60371	zinc finger and BTB domain containing 12 [Source:HGNC Symbol;Acc:HGNC:19066]
	14	ACAD10	1.53476	acyl-CoA dehydrogenase family member 10 [Source:HGNC Symbol;Acc:HGNC:21597]
	15	TRGV10	1.49824	T cell receptor gamma variable 10 (non-functional) [Source:HGNC Symbol;Acc:HGNC:12285]
	16	USP46-DT	1.48445	USP46 divergent transcript [Source:HGNC Symbol;Acc:HGNC:43991]
	17	MUC1	1.47016	mucin 1, cell surface associated [Source:HGNC Symbol;Acc:HGNC:7508]
	18	PALLD	1.45299	palladin, cytoskeletal associated protein [Source:HGNC Symbol;Acc:HGNC:17068]
	19	SRXN1	1.32517	sulfiredoxin 1 [Source:HGNC Symbol;Acc:HGNC:16132]
	20	PTGDR	1.20538	prostaglandin D2 receptor [Source:HGNC Symbol;Acc:HGNC:9591]
	21	JDP2	1.15277	Jun dimerization protein 2 [Source:HGNC Symbol;Acc:HGNC:17546]
	22	CCR6	1.1077	C-C motif chemokine receptor 6 [Source:HGNC Symbol;Acc:HGNC:1607]
	23	PRCP	0.943199	prolylcarboxypeptidase [Source:HGNC Symbol;Acc:HGNC:9344]
	24	ADORA2A	0.934154	adenosine A2a receptor [Source:HGNC Symbol;Acc:HGNC:263]
	25	AREG	0.877787	amphiregulin [Source:HGNC Symbol;Acc:HGNC:651]
	26	RHOU	0.877354	ras homolog family member U [Source:HGNC Symbol;Acc:HGNC:17794]
	27	HSD17B4	0.843776	hydroxysteroid 17-beta dehydrogenase 4 [Source:HGNC Symbol;Acc:HGNC:5213]
	28	NLRP6	0.778933	NLR family pyrin domain containing 6 [Source:HGNC Symbol;Acc:HGNC:22944]
	29	SQOR	0.719499	sulfide quinone oxidoreductase [Source:HGNC Symbol;Acc:HGNC:20390]
	30	PLCXD1	0.690077	phosphatidylinositol specific phospholipase C X domain containing 1 [Source:HGNC Symbol;Acc:HGNC:23148]
	31	IL18RAP	0.651468	interleukin 18 receptor accessory protein [Source:HGNC Symbol;Acc:HGNC:5989]
	32	H1-10	0.623264	H1.10 linker histone [Source:HGNC Symbol;Acc:HGNC:4722]
	33	NR4A2	0.619853	nuclear receptor subfamily 4 group A member 2 [Source:HGNC Symbol;Acc:HGNC:7981]
	34	METRNL	0.557294	meteorin like, glial cell differentiation regulator [Source:HGNC Symbol;Acc:HGNC:27584]
	35	GRAMD1B	0.557106	GRAM domain containing 1B [Source:HGNC Symbol;Acc:HGNC:29214]
	36	ANKRD46	0.556614	ankyrin repeat domain 46 [Source:HGNC Symbol;Acc:HGNC:27229]
	37	CLIC4	0.507685	chloride intracellular channel 4 [Source:HGNC Symbol;Acc:HGNC:13518]
	38	PPP1R2	0.501654	protein phosphatase 1 regulatory inhibitor subunit 2 [Source:HGNC Symbol;Acc:HGNC:9288]
	39	SLAMF1	0.422334	signaling lymphocytic activation molecule family member 1 [Source:HGNC Symbol;Acc:HGNC:10903]
