## Supplementary material for "An investigation of the IL-23/Th17 axis and transcriptomic profiles of T helper subsets in endometriosis": Table S7

### Sheet: Th1_17 vs Th17_EMS
UPREGULATED DEGs (n=61)		Gene Name	Fold Change	Brief Description		DOWNREGULATED DEGs (n=229)		Gene Name	Fold Change	Brief Description
	1	NA	31.1713	novel transcript, sense intronic to ZNF609			1	SOX30	-30.3373	SRY-box transcription factor 30 [Source:HGNC Symbol;Acc:HGNC:30635]
	2	NA	28.0731	novel transcript, antisense to RFX1			2	RGS20	-29.8672	regulator of G protein signaling 20 [Source:HGNC Symbol;Acc:HGNC:14600]
	3	NA	27.9951	novel transcript			3	SLC25A34-AS1	-29.0453	SLC25A34 and TMEM82 antisense RNA 1 [Source:HGNC Symbol;Acc:HGNC:53623]
	4	NA	27.8643	novel transcript			4	FAM81B	-28.9515	family with sequence similarity 81 member B [Source:HGNC Symbol;Acc:HGNC:26335]
	5	NA	27.7061	novel transcript			5	NA	-28.9004	novel transcript
	6	LINC00606	26.9282	long intergenic non-protein coding RNA 606 [Source:HGNC Symbol;Acc:HGNC:43931]			6	LINC00330	-28.7758	long intergenic non-protein coding RNA 330 [Source:HGNC Symbol;Acc:HGNC:42047]
	7	SEBOX	26.45	SEBOX homeobox [Source:HGNC Symbol;Acc:HGNC:32942]			7	SAPCD1	-28.3055	suppressor APC domain containing 1 [Source:HGNC Symbol;Acc:HGNC:13938]
	8	NA	26.2635	ADAM metallopeptidase domain 29 (ADAM29) pseudogene			8	CPA3	-28.2661	carboxypeptidase A3 [Source:HGNC Symbol;Acc:HGNC:2298]
	9	KAZALD1	25.9504	Kazal type serine peptidase inhibitor domain 1 [Source:HGNC Symbol;Acc:HGNC:25460]			9	PARS2	-27.4603	prolyl-tRNA synthetase 2, mitochondrial [Source:HGNC Symbol;Acc:HGNC:30563]
	10	NA	24.8071	TEC			10	LINC01561	-27.3339	long intergenic non-protein coding RNA 1561 [Source:HGNC Symbol;Acc:HGNC:31365]
	11	IGHA2	22.1016	immunoglobulin heavy constant alpha 2 (A2m marker) [Source:HGNC Symbol;Acc:HGNC:5479]			11	STMN2	-26.9698	stathmin 2 [Source:HGNC Symbol;Acc:HGNC:10577]
	12	DLX2	21.4176	distal-less homeobox 2 [Source:HGNC Symbol;Acc:HGNC:2915]			12	PRSS1	-26.9034	serine protease 1 [Source:HGNC Symbol;Acc:HGNC:9475]
	13	H2BC5	20.3099	H2B clustered histone 5 [Source:HGNC Symbol;Acc:HGNC:4747]			13	MTND4P21	-26.6	MT-ND4 pseudogene 21 [Source:HGNC Symbol;Acc:HGNC:42208]
	14	PEF1-AS1	20.1457	PEF1 and COL16A1 antisense RNA 1 [Source:HGNC Symbol;Acc:HGNC:40154]			14	LINC01476	-26.4554	long intergenic non-protein coding RNA 1476 [Source:HGNC Symbol;Acc:HGNC:51117]
	15	LINC02318	20.0339	long intergenic non-protein coding RNA 2318 [Source:HGNC Symbol;Acc:HGNC:53237]			15	NA	-26.4344	TEC
	16	PPIAP30	20.0224	peptidylprolyl isomerase A pseudogene 30 [Source:HGNC Symbol;Acc:HGNC:44878]			16	THBS1-IT1	-26.3154	THBS1 intronic transcript 1 [Source:HGNC Symbol;Acc:HGNC:55225]
	17	PDXP	19.9606	pyridoxal phosphatase [Source:HGNC Symbol;Acc:HGNC:30259]			17	NA	-26.0455	novel transcript
	18	LINC03052	19.9476	long intergenic non-protein coding RNA 3052 [Source:HGNC Symbol;Acc:HGNC:56335]			18	LOXL4	-25.8431	lysyl oxidase like 4 [Source:HGNC Symbol;Acc:HGNC:17171]
	19	LINC00310	19.6357	long intergenic non-protein coding RNA 310 [Source:HGNC Symbol;Acc:HGNC:16414]			19	SERPINB10	-25.7998	serpin family B member 10 [Source:HGNC Symbol;Acc:HGNC:8942]
	20	NA	19.6205	novel transcript			20	NA	-25.4494	NA
	21	RPL23AP7	19.6059	ribosomal protein L23a pseudogene 7 [Source:HGNC Symbol;Acc:HGNC:17336]			21	LINC00308	-25.2312	long intergenic non-protein coding RNA 308 [Source:HGNC Symbol;Acc:HGNC:16023]
	22	SNORA53	19.3376	small nucleolar RNA, H/ACA box 53 [Source:HGNC Symbol;Acc:HGNC:32646]			22	CLEC4E	-25.1145	C-type lectin domain family 4 member E [Source:HGNC Symbol;Acc:HGNC:14555]
	23	H1-5	19.2269	H1.5 linker histone, cluster member [Source:HGNC Symbol;Acc:HGNC:4719]			23	GASK1B-AS1	-25.0554	GASK1B antisense RNA 1 [Source:HGNC Symbol;Acc:HGNC:53132]
	24	HNRNPRP1	18.8019	heterogeneous nuclear ribonucleoprotein R pseudogene 1 [Source:HGNC Symbol;Acc:HGNC:44907]			24	ASB16	-24.77	ankyrin repeat and SOCS box containing 16 [Source:HGNC Symbol;Acc:HGNC:19768]
	25	NA	18.6281	chromosome X open reading frame 49 (CXorf49) pseudogene			25	NA	-24.6645	novel transcript
	26	CNN2P12	18.1332	calponin 2 pseudogene 12 [Source:HGNC Symbol;Acc:HGNC:39834]			26	CDH16	-24.6574	cadherin 16 [Source:HGNC Symbol;Acc:HGNC:1755]
	27	NA	17.8661	pseudogene similar to part of septin 14 SEPT14			27	NA	-24.2947	novel transcript
	28	NA	17.439	novel transcript			28	LINC02345	-24.0435	long intergenic non-protein coding RNA 2345 [Source:HGNC Symbol;Acc:HGNC:53267]
	29	NA	16.9146	novel transcript			29	CXCL14	-23.9564	C-X-C motif chemokine ligand 14 [Source:HGNC Symbol;Acc:HGNC:10640]
	30	H4C2	16.5822	H4 clustered histone 2 [Source:HGNC Symbol;Acc:HGNC:4789]			30	NA	-23.839	TEC
	31	NME1-NME2	15.6235	NME1-NME2 readthrough [Source:HGNC Symbol;Acc:HGNC:33531]			31	NA	-23.8123	novel transcript, antisense to RMI2
	32	GLYAT	14.0096	glycine-N-acyltransferase [Source:HGNC Symbol;Acc:HGNC:13734]			32	SFTPA2	-23.8107	surfactant protein A2 [Source:HGNC Symbol;Acc:HGNC:10799]
	33	PLA2G4E-AS1	13.9648	PLA2G4E antisense RNA 1 [Source:HGNC Symbol;Acc:HGNC:51419]			33	CYS1	-23.6623	cystin 1 [Source:HGNC Symbol;Acc:HGNC:18525]
	34	RPS2P32	13.4214	ribosomal protein S2 pseudogene 32 [Source:HGNC Symbol;Acc:HGNC:30518]			34	GC	-23.6558	GC vitamin D binding protein [Source:HGNC Symbol;Acc:HGNC:4187]
	35	PDCD6IP-DT	11.8864	PDCD6IP divergent transcript [Source:HGNC Symbol;Acc:HGNC:55244]			35	NA	-23.6317	novel transcript
	36	AOAH-IT1	11.7505	AOAH intronic transcript 1 [Source:HGNC Symbol;Acc:HGNC:41307]			36	NA	-23.5367	novel transcript
	37	LIN28B-AS1	9.33486	LIN28B antisense RNA 1 [Source:HGNC Symbol;Acc:HGNC:21553]			37	NA	-23.5097	novel transcript
	38	KCNS1	8.52645	potassium voltage-gated channel modifier subfamily S member 1 [Source:HGNC Symbol;Acc:HGNC:6300]			38	NA	-23.4891	novel transcript, antisense to TRPM8
	39	TMEM45A	8.23771	transmembrane protein 45A [Source:HGNC Symbol;Acc:HGNC:25480]			39	RBM22P2	-23.3782	RNA binding motif protein 22 pseudogene 2 [Source:HGNC Symbol;Acc:HGNC:39695]
	40	CIMIP2A	8.15602	ciliary microtubule inner protein 2A [Source:HGNC Symbol;Acc:HGNC:33818]			40	STPG3	-23.3726	sperm-tail PG-rich repeat containing 3 [Source:HGNC Symbol;Acc:HGNC:37285]
	41	LINC02082	7.95268	long intergenic non-protein coding RNA 2082 [Source:HGNC Symbol;Acc:HGNC:52931]			41	NA	-23.3708	glucose-fructose oxidoreductase domain containing 2 (GFOD2) pseudogene
	42	B4GALT1-AS1	7.50329	B4GALT1 antisense RNA 1 [Source:HGNC Symbol;Acc:HGNC:49910]			42	GAPDHS	-23.287	glyceraldehyde-3-phosphate dehydrogenase, spermatogenic [Source:HGNC Symbol;Acc:HGNC:24864]
	43	TROAP	7.19277	trophinin associated protein [Source:HGNC Symbol;Acc:HGNC:12327]			43	ENPP7P7	-23.171	ectonucleotide pyrophosphatase/phosphodiesterase 7 pseudogene 7 [Source:HGNC Symbol;Acc:HGNC:48690]
	44	FKBP9	7.13338	FKBP prolyl isomerase 9 [Source:HGNC Symbol;Acc:HGNC:3725]			44	LRCOL1	-23.1459	leucine rich colipase like 1 [Source:HGNC Symbol;Acc:HGNC:44160]
	45	NA	7.11902	novel transcript			45	NA	-23.0018	NA
	46	TMEM169	6.94224	transmembrane protein 169 [Source:HGNC Symbol;Acc:HGNC:25130]			46	CDC27P3	-22.9173	cell division cycle 27 pseudogene 3 [Source:HGNC Symbol;Acc:HGNC:51754]
	47	TIRAP	6.88975	TIR domain containing adaptor protein [Source:HGNC Symbol;Acc:HGNC:17192]			47	CTBP2P4	-22.5922	CTBP2 pseudogene 4 [Source:HGNC Symbol;Acc:HGNC:45196]
	48	IFNG	6.55256	interferon gamma [Source:HGNC Symbol;Acc:HGNC:5438]			48	SERPINA12	-22.5747	serpin family A member 12 [Source:HGNC Symbol;Acc:HGNC:18359]
	49	SLC45A1	6.43172	solute carrier family 45 member 1 [Source:HGNC Symbol;Acc:HGNC:17939]			49	NA	-22.3111	novel transcript
	50	SIGLEC8	5.71542	sialic acid binding Ig like lectin 8 [Source:HGNC Symbol;Acc:HGNC:10877]			50	NA	-22.2201	novel transcript
	51	SMG1P7	5.37469	SMG1 pseudogene 7 [Source:HGNC Symbol;Acc:HGNC:49864]			51	WEE1P2	-22.1385	WEE1 pseudogene 2 [Source:HGNC Symbol;Acc:HGNC:56217]
	52	CCL3	5.3677	C-C motif chemokine ligand 3 [Source:HGNC Symbol;Acc:HGNC:10627]			52	FAM221B	-22.1048	family with sequence similarity 221 member B [Source:HGNC Symbol;Acc:HGNC:30762]
	53	PPP5D1P	5.2263	PPP5 tetratricopeptide repeat domain containing 1, pseudogene [Source:HGNC Symbol;Acc:HGNC:44209]			53	NA	-22.0282	NA
	54	CCL4	5.13897	C-C motif chemokine ligand 4 [Source:HGNC Symbol;Acc:HGNC:10630]			54	NA	-22.0275	novel transcript
	55	CCL5	3.75462	C-C motif chemokine ligand 5 [Source:HGNC Symbol;Acc:HGNC:10632]			55	NA	-22.0018	FAM166A, pseudogene 5
	56	IGFBP3	3.66819	insulin like growth factor binding protein 3 [Source:HGNC Symbol;Acc:HGNC:5472]			56	LINC01846	-21.9834	long intergenic non-protein coding RNA 1846 [Source:HGNC Symbol;Acc:HGNC:52661]
	57	CCL4L2	3.28624	C-C motif chemokine ligand 4 like 2 [Source:HGNC Symbol;Acc:HGNC:24066]			57	BPIFB9P	-21.8799	BPI fold containing family B member 9, pseudogene [Source:HGNC Symbol;Acc:HGNC:16109]
	58	PCOLCE	3.17602	procollagen C-endopeptidase enhancer [Source:HGNC Symbol;Acc:HGNC:8738]			58	SCTR-AS1	-21.8641	SCTR antisense RNA 1 [Source:HGNC Symbol;Acc:HGNC:40516]
	59	XCL1	3.09988	X-C motif chemokine ligand 1 [Source:HGNC Symbol;Acc:HGNC:10645]			59	USP6NL-AS1	-21.5207	USP6NL antisense RNA 1 [Source:HGNC Symbol;Acc:HGNC:55251]
	60	ITPRIPL2	2.68629	ITPRIP like 2 [Source:HGNC Symbol;Acc:HGNC:27257]			60	MEIS1-AS3	-21.3843	MEIS1 antisense RNA 3 [Source:HGNC Symbol;Acc:HGNC:40369]
	61	PRSS23	2.21795	serine protease 23 [Source:HGNC Symbol;Acc:HGNC:14370]			61	PSG6	-21.3738	pregnancy specific beta-1-glycoprotein 6 [Source:HGNC Symbol;Acc:HGNC:9523]
							62	OR10J1	-21.2738	olfactory receptor family 10 subfamily J member 1 [Source:HGNC Symbol;Acc:HGNC:8175]
							63	NA	-21.2583	novel transcript
							64	LDHAL6CP	-21.2517	lactate dehydrogenase A like 6C, pseudogene [Source:HGNC Symbol;Acc:HGNC:39423]
							65	PKD2L1	-21.181	polycystin 2 like 1, transient receptor potential cation channel [Source:HGNC Symbol;Acc:HGNC:9011]
							66	NA	-21.0381	ribosomal protein S2 (RPS2) pseudogene
							67	MAGEH1	-20.7788	MAGE family member H1 [Source:HGNC Symbol;Acc:HGNC:24092]
							68	NA	-20.6174	CTAGE family, member 5 (CTAGE5) pseudogene
							69	LRRC66	-20.3676	leucine rich repeat containing 66 [Source:HGNC Symbol;Acc:HGNC:34299]
							70	H2AC12	-20.3425	H2A clustered histone 12 [Source:HGNC Symbol;Acc:HGNC:13671]
							71	NA	-20.2972	glutaryl-CoA dehydrogenase (GCDH) pseudogene
							72	GPR119	-20.2562	G protein-coupled receptor 119 [Source:HGNC Symbol;Acc:HGNC:19060]
							73	ZFP64P1	-20.2101	ZFP64 zinc finger protein pseudogene 1 [Source:HGNC Symbol;Acc:HGNC:19820]
							74	TMEM200B	-20.1632	transmembrane protein 200B [Source:HGNC Symbol;Acc:HGNC:33785]
							75	NA	-20.0469	novel transcript, antisense to EPHB1
							76	YPEL3-DT	-20.0442	YPEL3 divergent transcript [Source:HGNC Symbol;Acc:HGNC:55547]
							77	NA	-19.9061	novel transcript
							78	NA	-19.8733	novel transcript, antisense to HHAT
							79	MRGPRX1	-19.8395	MAS related GPR family member X1 [Source:HGNC Symbol;Acc:HGNC:17962]
							80	NA	-19.8197	novel transcript
							81	PPP1R17	-19.791	protein phosphatase 1 regulatory subunit 17 [Source:HGNC Symbol;Acc:HGNC:16973]
							82	GOT1L1	-19.7799	glutamic-oxaloacetic transaminase 1 like 1 [Source:HGNC Symbol;Acc:HGNC:28487]
							83	HCRTR2	-19.7117	hypocretin receptor 2 [Source:HGNC Symbol;Acc:HGNC:4849]
							84	UQCC3	-19.5939	ubiquinol-cytochrome c reductase complex assembly factor 3 [Source:HGNC Symbol;Acc:HGNC:34399]
							85	NA	-19.451	novel transcript, antisense to FBXW8
							86	CCR10	-19.382	C-C motif chemokine receptor 10 [Source:HGNC Symbol;Acc:HGNC:4474]
							87	FNDC8	-19.3654	fibronectin type III domain containing 8 [Source:HGNC Symbol;Acc:HGNC:25286]
							88	NA	-19.34	novel transcript
							89	LINC01299	-19.3344	long intergenic non-protein coding RNA 1299 [Source:HGNC Symbol;Acc:HGNC:27839]
							90	UBE2H-DT	-19.2873	UBE2H divergent transcript [Source:HGNC Symbol;Acc:HGNC:55615]
							91	PRODHLP	-19.2859	proline dehydrogenase like, pseudogene [Source:HGNC Symbol;Acc:HGNC:56289]
							92	AKR7A2	-19.2789	aldo-keto reductase family 7 member A2 [Source:HGNC Symbol;Acc:HGNC:389]
							93	PTGDR2	-19.214	prostaglandin D2 receptor 2 [Source:HGNC Symbol;Acc:HGNC:4502]
							94	HSPA6	-19.1974	heat shock protein family A (Hsp70) member 6 [Source:HGNC Symbol;Acc:HGNC:5239]
							95	LHX4	-19.1915	LIM homeobox 4 [Source:HGNC Symbol;Acc:HGNC:21734]
							96	NA	-19.1692	novel transcript, antisense to ITPR1
							97	NA	-19.159	tec
							98	HROB	-19.1457	homologous recombination factor with OB-fold [Source:HGNC Symbol;Acc:HGNC:28460]
							99	SERPINI1	-19.1318	serpin family I member 1 [Source:HGNC Symbol;Acc:HGNC:8943]
							100	YPEL4	-19.1162	yippee like 4 [Source:HGNC Symbol;Acc:HGNC:18328]
							101	NA	-19.0925	ubiquitin-conjugating enzyme E2L 3 (UBE2L3) pseudogene
							102	LINC01126	-19.0579	long intergenic non-protein coding RNA 1126 [Source:HGNC Symbol;Acc:HGNC:49275]
							103	PAIP1P1	-19.0565	PAIP1 pseudogene 1 [Source:HGNC Symbol;Acc:HGNC:18240]
							104	NA	-19.0502	novel transcript
							105	NA	-19.0474	TEC
							106	FOXD1	-18.9922	forkhead box D1 [Source:HGNC Symbol;Acc:HGNC:3802]
							107	RPL24P2	-18.9691	RPL24 pseudogene 2 [Source:HGNC Symbol;Acc:HGNC:16597]
							108	NA	-18.9068	novel transcript
							109	NA	-18.8544	novel transcript
							110	DUSP29	-18.8484	dual specificity phosphatase 29 [Source:HGNC Symbol;Acc:HGNC:23481]
							111	NA	-18.7647	Novel transcript, antisense to SSR2
							112	SIRT4	-18.7617	sirtuin 4 [Source:HGNC Symbol;Acc:HGNC:14932]
							113	NA	-18.753	novel transcript
							114	TMSB15B-AS1	-18.7493	TMSB15B antisense RNA 1 [Source:HGNC Symbol;Acc:HGNC:53858]
							115	NA	-18.7421	novel transcript
							116	HCG27	-18.6636	HLA complex group 27 [Source:HGNC Symbol;Acc:HGNC:27366]
							117	NA	-18.6575	tec
							118	SDR16C6P	-18.6351	short chain dehydrogenase/reductase family 16C member 6, pseudogene [Source:HGNC Symbol;Acc:HGNC:35413]
							119	CRLF2	-18.6264	cytokine receptor like factor 2 [Source:HGNC Symbol;Acc:HGNC:14281]
							120	NA	-18.6245	NA
							121	LINC01751	-18.6225	long intergenic non-protein coding RNA 1751 [Source:HGNC Symbol;Acc:HGNC:52539]
							122	NA	-18.6084	novel transcript, antisense to GINS3
							123	LINC01118	-18.5852	long intergenic non-protein coding RNA 1118 [Source:HGNC Symbol;Acc:HGNC:49261]
							124	KRT18P32	-18.5153	keratin 18 pseudogene 32 [Source:HGNC Symbol;Acc:HGNC:33401]
							125	MBOAT4	-18.5009	membrane bound O-acyltransferase domain containing 4 [Source:HGNC Symbol;Acc:HGNC:32311]
							126	UGT1A7	-18.4616	UDP glucuronosyltransferase family 1 member A7 [Source:HGNC Symbol;Acc:HGNC:12539]
							127	NA	-18.4369	novel transcript, antisense to DPF3
							128	LINC00921	-18.4113	long intergenic non-protein coding RNA 921 [Source:HGNC Symbol;Acc:HGNC:26830]
							129	NA	-18.3909	novel transcript, antisense to CPT2
							130	ASMTL-AS1	-18.3705	ASMTL antisense RNA 1 [Source:HGNC Symbol;Acc:HGNC:25811]
							131	LIPE-AS1	-18.3377	LIPE antisense RNA 1 [Source:HGNC Symbol;Acc:HGNC:48589]
							132	NA	-18.3142	novel transcript, antisense to ZNF473
							133	NA	-18.2777	novel transcript, readthrough between SLC35E2 and CDK11A
							134	SERPINE3	-18.2002	serpin family E member 3 [Source:HGNC Symbol;Acc:HGNC:24774]
							135	NA	-18.1861	novel transcript, antisense to CHRNA4
							136	LRRC61	-18.1385	leucine rich repeat containing 61 [Source:HGNC Symbol;Acc:HGNC:21704]
							137	TRAV35	-18.0945	T cell receptor alpha variable 35 [Source:HGNC Symbol;Acc:HGNC:12134]
							138	NUFIP1P1	-18.0659	NUFIP1 pseudogene 1 [Source:HGNC Symbol;Acc:HGNC:8058]
							139	NA	-18.0362	novel transcript, antisense to API5 and TTC17
							140	NA	-17.9951	novel transcript
							141	B3GNT8	-17.9856	UDP-GlcNAc:betaGal beta-1,3-N-acetylglucosaminyltransferase 8 [Source:HGNC Symbol;Acc:HGNC:24139]
							142	LINC01836	-17.961	long intergenic non-protein coding RNA 1836 [Source:HGNC Symbol;Acc:HGNC:52652]
							143	NA	-17.9315	novel transcript, antisense to JAM2
							144	PCDHA2	-17.8805	protocadherin alpha 2 [Source:HGNC Symbol;Acc:HGNC:8668]
							145	NA	-17.8522	novel transcript
							146	KRT8P15	-17.8479	keratin 8 pseudogene 15 [Source:HGNC Symbol;Acc:HGNC:33367]
							147	TEKT4P2	-17.8269	tektin 4 pseudogene 2 [Source:HGNC Symbol;Acc:HGNC:40046]
							148	RPL23P6	-17.8202	ribosomal protein L23 pseudogene 6 [Source:HGNC Symbol;Acc:HGNC:35554]
							149	NA	-17.7799	novel transcript
							150	TDRKH-AS1	-17.7687	TDRKH antisense RNA 1 [Source:HGNC Symbol;Acc:HGNC:40578]
							151	RPL7P6	-17.6032	ribosomal protein L7 pseudogene 6 [Source:HGNC Symbol;Acc:HGNC:32430]
							152	EEF1A1P38	-17.5864	eukaryotic translation elongation factor 1 alpha 1 pseudogene 38 [Source:HGNC Symbol;Acc:HGNC:37916]
							153	SPO11	-17.5276	SPO11 initiator of meiotic double strand breaks [Source:HGNC Symbol;Acc:HGNC:11250]
							154	ZSCAN5C	-17.5273	zinc finger and SCAN domain containing 5C [Source:HGNC Symbol;Acc:HGNC:34294]
							155	MRPL23	-17.5009	mitochondrial ribosomal protein L23 [Source:HGNC Symbol;Acc:HGNC:10322]
							156	NA	-17.4738	novel transcript
							157	GTF2H4	-17.4693	general transcription factor IIH subunit 4 [Source:HGNC Symbol;Acc:HGNC:4658]
							158	MRTFA-AS1	-17.4175	MRTFA antisense RNA 1 [Source:HGNC Symbol;Acc:HGNC:40681]
							159	NA	-17.4156	SMAD specific E3 ubiquitin protein ligase 2 (SMURF2) pseudogene
							160	NA	-17.3732	family with sequence similarity 133, member B (FAM133B) pseudogene
							161	PHLDA1-DT	-17.236	PHLDA1 divergent transcript [Source:HGNC Symbol;Acc:HGNC:55470]
							162	H2BC13	-17.1795	H2B clustered histone 13 [Source:HGNC Symbol;Acc:HGNC:4748]
							163	NA	-17.1364	novel transcript
							164	NA	-17.1127	novel transcript, antisense to PPP1R12A
							165	TRIM7-AS1	-17.064	TRIM7 antisense RNA 1 [Source:HGNC Symbol;Acc:HGNC:40764]
							166	PPT2	-17.0108	palmitoyl-protein thioesterase 2 [Source:HGNC Symbol;Acc:HGNC:9326]
							167	NA	-16.993	ribosomal protein L28 (RPL28) pseudogene
							168	NA	-16.9463	novel transcript
							169	NA	-16.8732	novel transcript
							170	CFP	-16.8317	complement factor properdin [Source:HGNC Symbol;Acc:HGNC:8864]
							171	TWIST1	-16.8295	twist family bHLH transcription factor 1 [Source:HGNC Symbol;Acc:HGNC:12428]
							172	DDX18P6	-16.7905	DEAD-box helicase 18 pseudogene 6 [Source:HGNC Symbol;Acc:HGNC:31126]
							173	RASA4	-16.7136	RAS p21 protein activator 4 [Source:HGNC Symbol;Acc:HGNC:23181]
							174	NA	-16.6736	novel transcript, antisense to SUMF1
							175	GP6-AS1	-16.6547	GP6 antisense RNA 1 [Source:HGNC Symbol;Acc:HGNC:55305]
							176	NA	-16.5861	TEC
							177	TRGC2	-16.4966	T cell receptor gamma constant 2 [Source:HGNC Symbol;Acc:HGNC:12276]
							178	SUCNR1	-16.4822	succinate receptor 1 [Source:HGNC Symbol;Acc:HGNC:4542]
							179	OR7E7P	-16.477	olfactory receptor family 7 subfamily E member 7 pseudogene [Source:HGNC Symbol;Acc:HGNC:8457]
							180	PABPC4-AS1	-16.4641	PABPC4 antisense RNA 1 [Source:HGNC Symbol;Acc:HGNC:40424]
							181	NA	-16.4328	novel transcript, antisense to RABEP1
							182	CEP83-DT	-16.4291	CEP83 divergent transcript [Source:HGNC Symbol;Acc:HGNC:27055]
							183	CLDND2	-16.2762	claudin domain containing 2 [Source:HGNC Symbol;Acc:HGNC:28511]
							184	FTH1P26	-16.2511	ferritin heavy chain 1 pseudogene 26 [Source:HGNC Symbol;Acc:HGNC:37644]
							185	NA	-16.2389	novel transcript
							186	OR4C45	-16.1645	olfactory receptor family 4 subfamily C member 45 (gene/pseudogene) [Source:HGNC Symbol;Acc:HGNC:31270]
							187	RPL21P44	-16.0816	ribosomal protein L21 pseudogene 44 [Source:HGNC Symbol;Acc:HGNC:33820]
							188	NA	-16.0059	novel transcript, antisense to CALM3
							189	NA	-15.9917	NA
							190	NA	-15.9545	novel transcript
							191	IKBKB-DT	-15.9455	IKBKB divergent transcript [Source:HGNC Symbol;Acc:HGNC:55254]
							192	NA	-15.6579	novel transcript, antisense to ASCC3
							193	NA	-15.634	novel transcript, antisense to IER2
							194	LSM12P1	-15.5587	LSM12 pseudogene 1 [Source:HGNC Symbol;Acc:HGNC:32453]
							195	TOX4P1	-14.8492	TOX high mobility group box family member 4 pseudogene 1 [Source:HGNC Symbol;Acc:HGNC:44009]
							196	RPS15AP11	-14.7888	ribosomal protein S15a pseudogene 11 [Source:HGNC Symbol;Acc:HGNC:36707]
							197	NA	-14.7369	novel transcript
							198	HSD17B6	-14.6866	hydroxysteroid 17-beta dehydrogenase 6 [Source:HGNC Symbol;Acc:HGNC:23316]
							199	NA	-14.6213	novel transcript
							200	CHCHD2P9	-14.0797	coiled-coil-helix-coiled-coil-helix domain containing 2 pseudogene 9 [Source:HGNC Symbol;Acc:HGNC:23676]
							201	CETN4P	-13.7754	centrin 4, pseudogene [Source:HGNC Symbol;Acc:HGNC:35450]
							202	NA	-13.5841	family with sequence similarity 115, member C (FAM115C) pseudogene
							203	NA	-13.4643	novel transcript
							204	NA	-13.4566	novel transcript
							205	NA	-13.2634	novel transcript
							206	NA	-13.2306	novel transcript, antisense to CSNK1D
							207	NA	-12.6576	novel transcript
							208	LCAT	-11.5272	lecithin-cholesterol acyltransferase [Source:HGNC Symbol;Acc:HGNC:6522]
							209	CENPT	-6.92924	centromere protein T [Source:HGNC Symbol;Acc:HGNC:25787]
							210	WDR18	-6.60943	WD repeat domain 18 [Source:HGNC Symbol;Acc:HGNC:17956]
							211	RASSF3	-6.54825	Ras association domain family member 3 [Source:HGNC Symbol;Acc:HGNC:14271]
							212	PI4K2B	-6.50263	phosphatidylinositol 4-kinase type 2 beta [Source:HGNC Symbol;Acc:HGNC:18215]
							213	RDH13	-6.46077	retinol dehydrogenase 13 [Source:HGNC Symbol;Acc:HGNC:19978]
							214	GNE	-6.4484	glucosamine (UDP-N-acetyl)-2-epimerase/N-acetylmannosamine kinase [Source:HGNC Symbol;Acc:HGNC:23657]
							215	GPR87	-6.30547	G protein-coupled receptor 87 [Source:HGNC Symbol;Acc:HGNC:4538]
							216	CTU1	-5.9389	cytosolic thiouridylase subunit 1 [Source:HGNC Symbol;Acc:HGNC:29590]
							217	SCN1B	-5.87149	sodium voltage-gated channel beta subunit 1 [Source:HGNC Symbol;Acc:HGNC:10586]
							218	LINC00540	-5.39626	long intergenic non-protein coding RNA 540 [Source:HGNC Symbol;Acc:HGNC:43673]
							219	MT2A	-5.17614	metallothionein 2A [Source:HGNC Symbol;Acc:HGNC:7406]
							220	NA	-4.91873	novel pseudogene
							221	SLC26A6	-4.90756	solute carrier family 26 member 6 [Source:HGNC Symbol;Acc:HGNC:14472]
							222	FBXW4P1	-4.61181	F-box and WD repeat domain containing 4 pseudogene 1 [Source:HGNC Symbol;Acc:HGNC:13609]
							223	ENO3	-4.58704	enolase 3 [Source:HGNC Symbol;Acc:HGNC:3354]
							224	ISM1	-3.72514	isthmin 1 [Source:HGNC Symbol;Acc:HGNC:16213]
							225	BABAM2	-3.23263	BRISC and BRCA1 A complex member 2 [Source:HGNC Symbol;Acc:HGNC:1106]
							226	ZNF384	-2.86715	zinc finger protein 384 [Source:HGNC Symbol;Acc:HGNC:11955]
							227	ATP6V1D	-2.72155	ATPase H+ transporting V1 subunit D [Source:HGNC Symbol;Acc:HGNC:13527]
							228	RPS19BP1	-2.33354	ribosomal protein S19 binding protein 1 [Source:HGNC Symbol;Acc:HGNC:28749]
							229	NSMF	-1.01765	NMDA receptor synaptonuclear signaling and neuronal migration factor [Source:HGNC Symbol;Acc:HGNC:29843]
