## Supplementary material for "An investigation of the IL-23/Th17 axis and transcriptomic profiles of T helper subsets in endometriosis": Table S8

### Sheet: Th1_17 vs Th1_EMS
UPREGULATED DEGs (n=370)		Gene Name	Fold Change	Brief Description		DOWNREGULATED DEGs (n=5)		Gene Name	Fold Change	Brief Description
	1	COL1A2	19.7121	collagen type I alpha 2 chain [Source:HGNC Symbol;Acc:HGNC:2198]			1	NA	-13.6308	novel protein
	2	C1QC	19.219	complement C1q C chain [Source:HGNC Symbol;Acc:HGNC:1245]			2	BACH1-IT1	-5.71625	BACH1 intronic transcript 1 [Source:HGNC Symbol;Acc:HGNC:40006]
	3	C1QB	19.2176	complement C1q B chain [Source:HGNC Symbol;Acc:HGNC:1242]			3	SHLD3	-5.28413	shieldin complex subunit 3 [Source:HGNC Symbol;Acc:HGNC:53826]
	4	NA	18.9455	novel transcript, similar to YY1 associated myogenesis RNA 1 YAM1			4	TUBB2A	-4.31719	tubulin beta 2A class IIa [Source:HGNC Symbol;Acc:HGNC:12412]
	5	HLA-DRB1	18.5734	major histocompatibility complex, class II, DR beta 1 [Source:HGNC Symbol;Acc:HGNC:4948]			5	SPART	-2.9848	spartin [Source:HGNC Symbol;Acc:HGNC:18514]
	6	MOCOS	18.0636	molybdenum cofactor sulfurase [Source:HGNC Symbol;Acc:HGNC:18234]
	7	C1R	17.9574	complement C1r [Source:HGNC Symbol;Acc:HGNC:1246]
	8	DMAC1	17.6871	distal membrane arm assembly component 1 [Source:HGNC Symbol;Acc:HGNC:30536]
	9	NME9	17.5307	NME/NM23 family member 9 [Source:HGNC Symbol;Acc:HGNC:21343]
	10	NA	17.4342	RNA, 18S ribosomal pseudogene
	11	TPM1	17.4256	tropomyosin 1 [Source:HGNC Symbol;Acc:HGNC:12010]
	12	WDR54	17.3589	WD repeat domain 54 [Source:HGNC Symbol;Acc:HGNC:25770]
	13	SNORD17	17.3184	small nucleolar RNA, C/D box 17 [Source:HGNC Symbol;Acc:HGNC:32713]
	14	MAD1L1	17.2539	mitotic arrest deficient 1 like 1 [Source:HGNC Symbol;Acc:HGNC:6762]
	15	CCNB2	17.1216	cyclin B2 [Source:HGNC Symbol;Acc:HGNC:1580]
	16	NA	17.0738	NA
	17	LINC01160	17.0707	long intergenic non-protein coding RNA 1160 [Source:HGNC Symbol;Acc:HGNC:49525]
	18	PLA2G4E-AS1	16.9673	PLA2G4E antisense RNA 1 [Source:HGNC Symbol;Acc:HGNC:51419]
	19	NA	16.9334	novel transcript
	20	PKP4-AS1	16.8239	PKP4 antisense RNA 1 [Source:HGNC Symbol;Acc:HGNC:52580]
	21	VSTM2B	16.6589	V-set and transmembrane domain containing 2B [Source:HGNC Symbol;Acc:HGNC:33595]
	22	H1-2	16.5877	H1.2 linker histone, cluster member [Source:HGNC Symbol;Acc:HGNC:4716]
	23	CD14	16.4479	CD14 molecule [Source:HGNC Symbol;Acc:HGNC:1628]
	24	MMP9	16.2581	matrix metallopeptidase 9 [Source:HGNC Symbol;Acc:HGNC:7176]
	25	CAVIN1	16.1941	caveolae associated protein 1 [Source:HGNC Symbol;Acc:HGNC:9688]
	26	PKLR	16.1282	pyruvate kinase L/R [Source:HGNC Symbol;Acc:HGNC:9020]
	27	MSR1	16.1163	macrophage scavenger receptor 1 [Source:HGNC Symbol;Acc:HGNC:7376]
	28	CCDC183	16.1042	coiled-coil domain containing 183 [Source:HGNC Symbol;Acc:HGNC:28236]
	29	MGME1	16.0687	mitochondrial genome maintenance exonuclease 1 [Source:HGNC Symbol;Acc:HGNC:16205]
	30	DEDD2	16.0442	death effector domain containing 2 [Source:HGNC Symbol;Acc:HGNC:24450]
	31	VNN 2.00	16.0174	vanin 2 [Source:HGNC Symbol;Acc:HGNC:12706]
	32	INSIG1-DT	16.0044	INSIG1 divergent transcript [Source:HGNC Symbol;Acc:HGNC:55155]
	33	B3GNT8	15.9713	UDP-GlcNAc:betaGal beta-1,3-N-acetylglucosaminyltransferase 8 [Source:HGNC Symbol;Acc:HGNC:24139]
	34	CXCL9	15.9436	C-X-C motif chemokine ligand 9 [Source:HGNC Symbol;Acc:HGNC:7098]
	35	C2orf74-AS1	15.8417	C2orf74 antisense RNA 1 [Source:HGNC Symbol;Acc:HGNC:56377]
	36	GATD1-DT	15.834	GATD1 divergent transcript [Source:HGNC Symbol;Acc:HGNC:29907]
	37	CHRNA3	15.8053	cholinergic receptor nicotinic alpha 3 subunit [Source:HGNC Symbol;Acc:HGNC:1957]
	38	CDRT4	15.727	CMT1A duplicated region transcript 4 [Source:HGNC Symbol;Acc:HGNC:14383]
	39	PRICKLE1	15.7181	prickle planar cell polarity protein 1 [Source:HGNC Symbol;Acc:HGNC:17019]
	40	NA	15.673	novel transcript, antisense to RFX1
	41	PRODH2	15.6454	proline dehydrogenase 2 [Source:HGNC Symbol;Acc:HGNC:17325]
	42	NA	15.5841	transient receptor potential cation channel, subfamily A, member 1 (TRPA1) pseudogene
	43	RPL7AP50	15.4927	ribosomal protein L7a pseudogene 50 [Source:HGNC Symbol;Acc:HGNC:36117]
	44	SPATA21	15.4569	spermatogenesis associated 21 [Source:HGNC Symbol;Acc:HGNC:28026]
	45	CBY1	15.3577	chibby 1, beta catenin antagonist [Source:HGNC Symbol;Acc:HGNC:1307]
	46	TRAV8-3	15.2798	T cell receptor alpha variable 8-3 [Source:HGNC Symbol;Acc:HGNC:12148]
	47	SNORA73B	15.2251	small nucleolar RNA, H/ACA box 73B [Source:HGNC Symbol;Acc:HGNC:10116]
	48	RN7SKP255	15.2185	RN7SK pseudogene 255 [Source:HGNC Symbol;Acc:HGNC:45979]
	49	SCARNA10	15.1817	small Cajal body-specific RNA 10 [Source:HGNC Symbol;Acc:HGNC:32567]
	50	DPEP2	15.1306	dipeptidase 2 [Source:HGNC Symbol;Acc:HGNC:23028]
	51	NA	15.0882	novel transcript
	52	HSPA8P9	15.0638	heat shock protein family A (Hsp70) member 8 pseudogene 9 [Source:HGNC Symbol;Acc:HGNC:44924]
	53	TMEM143	15.0582	transmembrane protein 143 [Source:HGNC Symbol;Acc:HGNC:25603]
	54	NA	14.9783	NA
	55	RIPK3	14.9604	receptor interacting serine/threonine kinase 3 [Source:HGNC Symbol;Acc:HGNC:10021]
	56	H1-4	14.9261	H1.4 linker histone, cluster member [Source:HGNC Symbol;Acc:HGNC:4718]
	57	B4GALT1-AS1	14.9257	B4GALT1 antisense RNA 1 [Source:HGNC Symbol;Acc:HGNC:49910]
	58	USP44	14.9234	ubiquitin specific peptidase 44 [Source:HGNC Symbol;Acc:HGNC:20064]
	59	NRG4	14.9081	neuregulin 4 [Source:HGNC Symbol;Acc:HGNC:29862]
	60	EBP	14.8845	EBP cholestenol delta-isomerase [Source:HGNC Symbol;Acc:HGNC:3133]
	61	RAB44	14.8756	RAB44, member RAS oncogene family [Source:HGNC Symbol;Acc:HGNC:21068]
	62	LINC02725	14.8222	long intergenic non-protein coding RNA 2725 [Source:HGNC Symbol;Acc:HGNC:54242]
	63	ERI2	14.7852	ERI1 exoribonuclease family member 2 [Source:HGNC Symbol;Acc:HGNC:30541]
	64	LINC00905	14.7444	long intergenic non-protein coding RNA 905 [Source:HGNC Symbol;Acc:HGNC:26334]
	65	DHRS4L2	14.706	dehydrogenase/reductase 4 like 2 [Source:HGNC Symbol;Acc:HGNC:19731]
	66	BCKDHA	14.6951	branched chain keto acid dehydrogenase E1 subunit alpha [Source:HGNC Symbol;Acc:HGNC:986]
	67	H2BC4	14.666	H2B clustered histone 4 [Source:HGNC Symbol;Acc:HGNC:4757]
	68	EBI3	14.6426	Epstein-Barr virus induced 3 [Source:HGNC Symbol;Acc:HGNC:3129]
	69	NA	14.5862	novel transcript, antisense to FAR2
	70	NA	14.5796	novel transcript
	71	CDK2	14.5665	cyclin dependent kinase 2 [Source:HGNC Symbol;Acc:HGNC:1771]
	72	H3C6	14.533	H3 clustered histone 6 [Source:HGNC Symbol;Acc:HGNC:4769]
	73	H1-5	14.5284	H1.5 linker histone, cluster member [Source:HGNC Symbol;Acc:HGNC:4719]
	74	CITED4	14.5083	Cbp/p300 interacting transactivator with Glu/Asp rich carboxy-terminal domain 4 [Source:HGNC Symbol;Acc:HGNC:18696]
	75	HAUS7	14.5054	HAUS augmin like complex subunit 7 [Source:HGNC Symbol;Acc:HGNC:32979]
	76	RN7SKP80	14.4767	RN7SK pseudogene 80 [Source:HGNC Symbol;Acc:HGNC:45804]
	77	CCR6	14.4497	C-C motif chemokine receptor 6 [Source:HGNC Symbol;Acc:HGNC:1607]
	78	GRIK5	14.4429	glutamate ionotropic receptor kainate type subunit 5 [Source:HGNC Symbol;Acc:HGNC:4583]
	79	STAP1	14.414	signal transducing adaptor family member 1 [Source:HGNC Symbol;Acc:HGNC:24133]
	80	PARP11-AS1	14.3557	PARP11 antisense RNA 1 [Source:HGNC Symbol;Acc:HGNC:40103]
	81	NA	14.32	novel transcript
	82	SCARNA7	14.3117	small Cajal body-specific RNA 7 [Source:HGNC Symbol;Acc:HGNC:32563]
	83	ZPR1P1	14.2755	ZPR1 pseudogene 1 [Source:HGNC Symbol;Acc:HGNC:13052]
	84	CDPF1P1	14.271	CDPF1 pseudogene 1 [Source:HGNC Symbol;Acc:HGNC:54763]
	85	NA	14.2372	NA
	86	TAC3	14.224	tachykinin precursor 3 [Source:HGNC Symbol;Acc:HGNC:11521]
	87	MORN4	14.105	MORN repeat containing 4 [Source:HGNC Symbol;Acc:HGNC:24001]
	88	MST1	14.1019	macrophage stimulating 1 [Source:HGNC Symbol;Acc:HGNC:7380]
	89	NA	14.0594	tec
	90	TUBG2	14.0104	tubulin gamma 2 [Source:HGNC Symbol;Acc:HGNC:12419]
	91	H2AC8	13.9701	H2A clustered histone 8 [Source:HGNC Symbol;Acc:HGNC:4724]
	92	IL17A	13.9457	interleukin 17A [Source:HGNC Symbol;Acc:HGNC:5981]
	93	TRIM47	13.9395	tripartite motif containing 47 [Source:HGNC Symbol;Acc:HGNC:19020]
	94	EFNA5	13.9136	ephrin A5 [Source:HGNC Symbol;Acc:HGNC:3225]
	95	NA	13.8515	TEC
	96	H2BC5	13.784	H2B clustered histone 5 [Source:HGNC Symbol;Acc:HGNC:4747]
	97	SIX1	13.7685	SIX homeobox 1 [Source:HGNC Symbol;Acc:HGNC:10887]
	98	MPZ	13.7393	myelin protein zero [Source:HGNC Symbol;Acc:HGNC:7225]
	99	CRB3	13.7119	crumbs cell polarity complex component 3 [Source:HGNC Symbol;Acc:HGNC:20237]
	100	DUS4L	13.6839	dihydrouridine synthase 4 like [Source:HGNC Symbol;Acc:HGNC:21517]
	101	TRAJ23	13.6618	T cell receptor alpha joining 23 [Source:HGNC Symbol;Acc:HGNC:12052]
	102	ADM5	13.6576	adrenomedullin 5 (putative) [Source:HGNC Symbol;Acc:HGNC:27293]
	103	TCEAL8	13.6271	transcription elongation factor A like 8 [Source:HGNC Symbol;Acc:HGNC:28683]
	104	DFFBP1	13.5636	DNA fragmentation factor subunit beta pseudogene 1 [Source:HGNC Symbol;Acc:HGNC:49815]
	105	SH3BGRL	13.5255	SH3 domain binding glutamate rich protein like [Source:HGNC Symbol;Acc:HGNC:10823]
	106	NIPSNAP3A	13.4624	nipsnap homolog 3A [Source:HGNC Symbol;Acc:HGNC:23619]
	107	MSRA-DT	13.4602	MSRA divergent transcript [Source:HGNC Symbol;Acc:HGNC:55400]
	108	ANKRD1	13.4556	ankyrin repeat domain 1 [Source:HGNC Symbol;Acc:HGNC:15819]
	109	RNPS1P1	13.4352	RNA binding protein with serine rich domain 1 pseudogene 1 [Source:HGNC Symbol;Acc:HGNC:39525]
	110	G0S2	13.4191	G0/G1 switch 2 [Source:HGNC Symbol;Acc:HGNC:30229]
	111	HMOX1	13.4058	heme oxygenase 1 [Source:HGNC Symbol;Acc:HGNC:5013]
	112	KCNS3	13.4057	potassium voltage-gated channel modifier subfamily S member 3 [Source:HGNC Symbol;Acc:HGNC:6302]
	113	NA	13.404	novel transcript, antisense CSRNP1
	114	NA	13.3961	programmed cell death 6 (PDCD6) pseudogene
	115	LENG9	13.3921	leukocyte receptor cluster member 9 [Source:HGNC Symbol;Acc:HGNC:16306]
	116	NA	13.3681	novel transcript, antisense to PTP4A1
	117	NA	13.2906	novel transcript
	118	CSPG4P10	13.2785	chondroitin sulfate proteoglycan 4 pseudogene 10 [Source:HGNC Symbol;Acc:HGNC:48361]
	119	ANKRD61	13.2565	ankyrin repeat domain 61 [Source:HGNC Symbol;Acc:HGNC:22467]
	120	PHLDA1-AS1	13.2308	PHLDA1 antisense RNA 1 [Source:HGNC Symbol;Acc:HGNC:55461]
	121	NA	13.1955	TEC
	122	NAP1L5	13.1429	nucleosome assembly protein 1 like 5 [Source:HGNC Symbol;Acc:HGNC:19968]
	123	NA	13.1186	TEC
	124	PIK3R2	13.0961	phosphoinositide-3-kinase regulatory subunit 2 [Source:HGNC Symbol;Acc:HGNC:8980]
	125	PSMC1P1	13.0411	proteasome 26S subunit, ATPase 1 pseudogene 1 [Source:HGNC Symbol;Acc:HGNC:30147]
	126	NA	13.0405	novel transcript
	127	LINC00324	13.0391	long intergenic non-protein coding RNA 324 [Source:HGNC Symbol;Acc:HGNC:26628]
	128	NA	12.9838	novel transcript
	129	KRT8P12	12.928	keratin 8 pseudogene 12 [Source:HGNC Symbol;Acc:HGNC:28057]
	130	TBC1D3L	12.9275	TBC1 domain family member 3L [Source:HGNC Symbol;Acc:HGNC:51246]
	131	KMT2E-AS1	12.921	KMT2E antisense RNA 1 [Source:HGNC Symbol;Acc:HGNC:40845]
	132	TAB1	12.9191	TGF-beta activated kinase 1 (MAP3K7) binding protein 1 [Source:HGNC Symbol;Acc:HGNC:18157]
	133	PRECSIT	12.8894	p53 regulated carcinoma associated Stat3 activating long intergenic non-protein coding transcript [Source:HGNC Symbol;Acc:HGNC:27492]
	134	NA	12.8646	ribosomal protein S12 (RPS12) pseudogene
	135	TSFM	12.8343	Ts translation elongation factor, mitochondrial [Source:HGNC Symbol;Acc:HGNC:12367]
	136	H4C5	12.8229	H4 clustered histone 5 [Source:HGNC Symbol;Acc:HGNC:4790]
	137	INGX	12.8155	inhibitor of growth family, X-linked (pseudogene) [Source:HGNC Symbol;Acc:HGNC:6064]
	138	PDCD6IP-DT	12.8138	PDCD6IP divergent transcript [Source:HGNC Symbol;Acc:HGNC:55244]
	139	HES6	12.8021	hes family bHLH transcription factor 6 [Source:HGNC Symbol;Acc:HGNC:18254]
	140	NA	12.7134	novel protein
	141	DDX10P2	12.7062	DEAD-box helicase 10 pseudogene 2 [Source:HGNC Symbol;Acc:HGNC:44961]
	142	RPL7AP60	12.669	ribosomal protein L7a pseudogene 60 [Source:HGNC Symbol;Acc:HGNC:35859]
	143	NA	12.6457	NA
	144	DDT	12.6456	D-dopachrome tautomerase [Source:HGNC Symbol;Acc:HGNC:2732]
	145	NA	12.6261	NA
	146	NAIF1	12.5954	nuclear apoptosis inducing factor 1 [Source:HGNC Symbol;Acc:HGNC:25446]
	147	PARP3	12.5778	poly(ADP-ribose) polymerase family member 3 [Source:HGNC Symbol;Acc:HGNC:273]
	148	COQ8A	12.5765	coenzyme Q8A [Source:HGNC Symbol;Acc:HGNC:16812]
	149	NA	12.5735	novel transcript
	150	IGFLR1	12.5669	IGF like family receptor 1 [Source:HGNC Symbol;Acc:HGNC:23620]
	151	SOCAR	12.5497	serous ovarian cancer associated RNA [Source:HGNC Symbol;Acc:HGNC:54421]
	152	NPM1P46	12.513	nucleophosmin 1 pseudogene 46 [Source:HGNC Symbol;Acc:HGNC:45225]
	153	H4C3	12.5038	H4 clustered histone 3 [Source:HGNC Symbol;Acc:HGNC:4787]
	154	HSD3B7	12.4875	hydroxy-delta-5-steroid dehydrogenase, 3 beta- and steroid delta-isomerase 7 [Source:HGNC Symbol;Acc:HGNC:18324]
	155	MORC2-AS1	12.4831	MORC2 antisense RNA 1 [Source:HGNC Symbol;Acc:HGNC:26662]
	156	NA	12.4237	ribosomal protein S14 (RPS14) pseudogene
	157	NA	12.4182	novel transcript, antisense to TUBA1C
	158	CAPS	12.3826	calcyphosine [Source:HGNC Symbol;Acc:HGNC:1487]
	159	H2AC20	12.3742	H2A clustered histone 20 [Source:HGNC Symbol;Acc:HGNC:4738]
	160	TRAJ33	12.3656	T cell receptor alpha joining 33 [Source:HGNC Symbol;Acc:HGNC:12063]
	161	NA	12.3501	novel transcript
	162	EFNA4	12.3392	ephrin A4 [Source:HGNC Symbol;Acc:HGNC:3224]
	163	KLF7-IT1	12.3273	KLF7 intronic transcript 1 [Source:HGNC Symbol;Acc:HGNC:41355]
	164	CD27	12.3033	CD27 molecule [Source:HGNC Symbol;Acc:HGNC:11922]
	165	TRAV8-6	12.217	T cell receptor alpha variable 8-6 [Source:HGNC Symbol;Acc:HGNC:12151]
	166	H2BC9	12.1982	H2B clustered histone 9 [Source:HGNC Symbol;Acc:HGNC:4755]
	167	H1-3	12.1671	H1.3 linker histone, cluster member [Source:HGNC Symbol;Acc:HGNC:4717]
	168	RPL41P2	12.1399	ribosomal protein L41 pseudogene 2 [Source:HGNC Symbol;Acc:HGNC:10357]
	169	POLR2J4	12.1287	RNA polymerase II subunit J4 (pseudogene) [Source:HGNC Symbol;Acc:HGNC:28195]
	170	C10orf95	12.0827	chromosome 10 open reading frame 95 [Source:HGNC Symbol;Acc:HGNC:25880]
	171	LTB4R2	12.0554	leukotriene B4 receptor 2 [Source:HGNC Symbol;Acc:HGNC:19260]
	172	RNU4-1	12.0125	RNA, U4 small nuclear 1 [Source:HGNC Symbol;Acc:HGNC:10192]
	173	SNHG19	12.0087	small nucleolar RNA host gene 19 [Source:HGNC Symbol;Acc:HGNC:49574]
	174	NA	11.9979	novel transcript
	175	NA	11.9899	novel transcript, antisense to SUN2
	176	LINC03108	11.9729	long intergenic non-protein coding RNA 3108 [Source:HGNC Symbol;Acc:HGNC:56844]
	177	GZMM	11.9441	granzyme M [Source:HGNC Symbol;Acc:HGNC:4712]
	178	RPL41P5	11.9441	ribosomal protein L41 pseudogene 5 [Source:HGNC Symbol;Acc:HGNC:10355]
	179	NPEPPSP1	11.9153	NPEPPS pseudogene 1 [Source:HGNC Symbol;Acc:HGNC:44259]
	180	SRXN1	11.8857	sulfiredoxin 1 [Source:HGNC Symbol;Acc:HGNC:16132]
	181	RDH8	11.8565	retinol dehydrogenase 8 [Source:HGNC Symbol;Acc:HGNC:14423]
	182	APPAT	11.8371	atherosclerotic plaque pathogenesis associated transcript [Source:HGNC Symbol;Acc:HGNC:56009]
	183	RPS10P13	11.8333	ribosomal protein S10 pseudogene 13 [Source:HGNC Symbol;Acc:HGNC:36374]
	184	SLC7A9	11.8132	solute carrier family 7 member 9 [Source:HGNC Symbol;Acc:HGNC:11067]
	185	RHBDF1	11.7951	rhomboid 5 homolog 1 [Source:HGNC Symbol;Acc:HGNC:20561]
	186	H2AC13	11.7866	H2A clustered histone 13 [Source:HGNC Symbol;Acc:HGNC:4725]
	187	ZNF8-ERVK3-1	11.7766	ZNF8-ERVK3-1 readthrough (NMD candidate) [Source:HGNC Symbol;Acc:HGNC:56757]
	188	NA	11.7544	novel transcript, antisense to PLXNC1
	189	NA	11.7419	IK cytokine, down-regulator of HLA II (IK) pseudogene
	190	MYG1	11.7285	MYG1 exonuclease [Source:HGNC Symbol;Acc:HGNC:17590]
	191	NA	11.7119	novel transcript
	192	GGACT	11.6777	gamma-glutamylamine cyclotransferase [Source:HGNC Symbol;Acc:HGNC:25100]
	193	TRAV35	11.6764	T cell receptor alpha variable 35 [Source:HGNC Symbol;Acc:HGNC:12134]
	194	PHF5AP1	11.6407	PHF5A pseudogene 1 [Source:HGNC Symbol;Acc:HGNC:32385]
	195	GAPDHP65	11.6404	glyceraldehyde 3 phosphate dehydrogenase pseudogene 65 [Source:HGNC Symbol;Acc:HGNC:4143]
	196	LRRC61	11.6073	leucine rich repeat containing 61 [Source:HGNC Symbol;Acc:HGNC:21704]
	197	STAG3L1	11.6037	STAG3 cohesin complex component like 1 (pseudogene) [Source:HGNC Symbol;Acc:HGNC:33852]
	198	NA	11.602	ribosomal protein S14 (RPS14) pseudogene
	199	LPP-AS2	11.5814	LPP antisense RNA 2 [Source:HGNC Symbol;Acc:HGNC:27952]
	200	BEX3	11.5501	brain expressed X-linked 3 [Source:HGNC Symbol;Acc:HGNC:13388]
	201	NA	11.5308	novel transcript, antisense to AMZ2
	202	TGIF2P1	11.5112	TGFB induced factor homeobox 2 pseudogene 1 [Source:HGNC Symbol;Acc:HGNC:33317]
	203	NA	11.5064	novel transcript
	204	VASN	11.4833	vasorin [Source:HGNC Symbol;Acc:HGNC:18517]
	205	HSPE1P3	11.4713	heat shock protein family E (Hsp10) member 1 pseudogene 3 [Source:HGNC Symbol;Acc:HGNC:49322]
	206	UST-AS2	11.4639	UST antisense RNA 2 [Source:HGNC Symbol;Acc:HGNC:40803]
	207	SNORA3B	11.3756	small nucleolar RNA, H/ACA box 3B [Source:HGNC Symbol;Acc:HGNC:32638]
	208	PPP1R2C	11.3749	PPP1R2C family member C [Source:HGNC Symbol;Acc:HGNC:16324]
	209	ANKRD13C-DT	11.3434	ANKRD13C divergent transcript [Source:HGNC Symbol;Acc:HGNC:4906]
	210	NEURL2	11.3344	neuralized E3 ubiquitin protein ligase 2 [Source:HGNC Symbol;Acc:HGNC:16156]
	211	RPL24P7	11.3132	RPL24 pseudogene 7 [Source:HGNC Symbol;Acc:HGNC:36862]
	212	HSPE1P26	11.3023	heat shock protein family E (Hsp10) member 1 pseudogene 26 [Source:HGNC Symbol;Acc:HGNC:49345]
	213	RPS10P5	11.2695	ribosomal protein S10 pseudogene 5 [Source:HGNC Symbol;Acc:HGNC:15795]
	214	NA	11.2309	novel transcript
	215	NA	11.2298	novel transcript, antisense to ACTG1
	216	NA	11.2137	novel transcript
	217	WFIKKN1	11.2127	WAP, follistatin/kazal, immunoglobulin, kunitz and netrin domain containing 1 [Source:HGNC Symbol;Acc:HGNC:30912]
	218	NA	11.1928	novel transcript, antisense to PPP1R12A
	219	NA	11.1863	novel transcript
	220	HSPA6	11.178	heat shock protein family A (Hsp70) member 6 [Source:HGNC Symbol;Acc:HGNC:5239]
	221	ACOT6	11.1232	acyl-CoA thioesterase 6 [Source:HGNC Symbol;Acc:HGNC:33159]
	222	NA	11.0425	novel transcript
	223	NA	11.0037	novel transcript
	224	LINC01411	10.981	long intergenic non-protein coding RNA 1411 [Source:HGNC Symbol;Acc:HGNC:50703]
	225	RAX2	10.9801	retina and anterior neural fold homeobox 2 [Source:HGNC Symbol;Acc:HGNC:18286]
	226	CENPW	10.9743	centromere protein W [Source:HGNC Symbol;Acc:HGNC:21488]
	227	GBP1P1	10.9735	guanylate binding protein 1 pseudogene 1 [Source:HGNC Symbol;Acc:HGNC:39561]
	228	SLC38A4-AS1	10.9655	SLC38A4 antisense RNA 1 [Source:HGNC Symbol;Acc:HGNC:56178]
	229	GNB3	10.9651	G protein subunit beta 3 [Source:HGNC Symbol;Acc:HGNC:4400]
	230	NA	10.9476	novel transcript
	231	NA	10.9251	novel transcript
	232	RPLP0P5	10.9242	ribosomal protein lateral stalk subunit P0 pseudogene 5 [Source:HGNC Symbol;Acc:HGNC:35620]
	233	UBE2C	10.9185	ubiquitin conjugating enzyme E2 C [Source:HGNC Symbol;Acc:HGNC:15937]
	234	NME1-NME2	10.8979	NME1-NME2 readthrough [Source:HGNC Symbol;Acc:HGNC:33531]
	235	PRR13P5	10.8677	proline rich 13 pseudogene 5 [Source:HGNC Symbol;Acc:HGNC:50618]
	236	FDX2	10.8532	ferredoxin 2 [Source:HGNC Symbol;Acc:HGNC:30546]
	237	RPL23P6	10.8226	ribosomal protein L23 pseudogene 6 [Source:HGNC Symbol;Acc:HGNC:35554]
	238	NA	10.8225	spermine synthase (SMS) pseudogene
	239	RPS27P19	10.765	ribosomal protein S27 pseudogene 19 [Source:HGNC Symbol;Acc:HGNC:36094]
	240	H3C2	10.7561	H3 clustered histone 2 [Source:HGNC Symbol;Acc:HGNC:4776]
	241	TAGLN2P1	10.7368	transgelin 2 pseudogene 1 [Source:HGNC Symbol;Acc:HGNC:21739]
	242	NA	10.6982	novel transcript
	243	CYS1	10.5991	cystin 1 [Source:HGNC Symbol;Acc:HGNC:18525]
	244	SMPDL3A	10.5932	sphingomyelin phosphodiesterase acid like 3A [Source:HGNC Symbol;Acc:HGNC:17389]
	245	SLC6A16	10.5852	solute carrier family 6 member 16 [Source:HGNC Symbol;Acc:HGNC:13622]
	246	RHEBL1	10.5744	RHEB like 1 [Source:HGNC Symbol;Acc:HGNC:21166]
	247	NA	10.5467	novel transcript, antisense to CTIF
	248	RN7SL258P	10.5404	RNA, 7SL, cytoplasmic 258, pseudogene [Source:HGNC Symbol;Acc:HGNC:46274]
	249	IL17F	10.54	interleukin 17F [Source:HGNC Symbol;Acc:HGNC:16404]
	250	FTH1P20	10.5366	ferritin heavy chain 1 pseudogene 20 [Source:HGNC Symbol;Acc:HGNC:37639]
	251	LINC02449	10.4996	long intergenic non-protein coding RNA 2449 [Source:HGNC Symbol;Acc:HGNC:53381]
	252	NA	10.2755	RNA-binding protein EWS (EWSR1) pseudogene
	253	NSA2P2	10.2681	NSA2 pseudogene 2 [Source:HGNC Symbol;Acc:HGNC:54581]
	254	NA	10.0781	novel transcript, antisense to EFCAB2
	255	FABP3	9.97541	fatty acid binding protein 3 [Source:HGNC Symbol;Acc:HGNC:3557]
	256	NA	9.88968	novel transcript
	257	TRAV24	9.87892	T cell receptor alpha variable 24 [Source:HGNC Symbol;Acc:HGNC:12121]
	258	SNORD89	9.76918	small nucleolar RNA, C/D box 89 [Source:HGNC Symbol;Acc:HGNC:32750]
	259	PLEKHA5	9.44859	pleckstrin homology domain containing A5 [Source:HGNC Symbol;Acc:HGNC:30036]
	260	LARGE1	9.15497	LARGE xylosyl- and glucuronyltransferase 1 [Source:HGNC Symbol;Acc:HGNC:6511]
	261	AHNAK2	9.10974	AHNAK nucleoprotein 2 [Source:HGNC Symbol;Acc:HGNC:20125]
	262	RETREG1	9.10436	reticulophagy regulator 1 [Source:HGNC Symbol;Acc:HGNC:25964]
	263	EXD2	9.06101	exonuclease 3'-5' domain containing 2 [Source:HGNC Symbol;Acc:HGNC:20217]
	264	C3	9.05605	complement C3 [Source:HGNC Symbol;Acc:HGNC:1318]
	265	PPARA	8.93593	peroxisome proliferator activated receptor alpha [Source:HGNC Symbol;Acc:HGNC:9232]
	266	WDR35	8.8975	WD repeat domain 35 [Source:HGNC Symbol;Acc:HGNC:29250]
	267	ITGB5	8.88939	integrin subunit beta 5 [Source:HGNC Symbol;Acc:HGNC:6160]
	268	HPCAL4	8.71953	hippocalcin like 4 [Source:HGNC Symbol;Acc:HGNC:18212]
	269	COL16A1	8.65001	collagen type XVI alpha 1 chain [Source:HGNC Symbol;Acc:HGNC:2193]
	270	ANKRD6	8.62801	ankyrin repeat domain 6 [Source:HGNC Symbol;Acc:HGNC:17280]
	271	HDAC4	8.61055	histone deacetylase 4 [Source:HGNC Symbol;Acc:HGNC:14063]
	272	ADGRL3	8.61007	adhesion G protein-coupled receptor L3 [Source:HGNC Symbol;Acc:HGNC:20974]
	273	RUNX1T1	8.5958	RUNX1 partner transcriptional co-repressor 1 [Source:HGNC Symbol;Acc:HGNC:1535]
	274	SASH1	8.59168	SAM and SH3 domain containing 1 [Source:HGNC Symbol;Acc:HGNC:19182]
	275	ME3	8.5676	malic enzyme 3 [Source:HGNC Symbol;Acc:HGNC:6985]
	276	MCTP1	8.53513	multiple C2 and transmembrane domain containing 1 [Source:HGNC Symbol;Acc:HGNC:26183]
	277	HAGH	8.52807	hydroxyacylglutathione hydrolase [Source:HGNC Symbol;Acc:HGNC:4805]
	278	MKLN1-AS	8.51548	MKLN1 antisense RNA [Source:HGNC Symbol;Acc:HGNC:40374]
	279	ADGRE2	8.50803	adhesion G protein-coupled receptor E2 [Source:HGNC Symbol;Acc:HGNC:3337]
	280	USP2	8.48265	ubiquitin specific peptidase 2 [Source:HGNC Symbol;Acc:HGNC:12618]
	281	CLCN3	8.46704	chloride voltage-gated channel 3 [Source:HGNC Symbol;Acc:HGNC:2021]
	282	PARG	8.42959	poly(ADP-ribose) glycohydrolase [Source:HGNC Symbol;Acc:HGNC:8605]
	283	FAM186B	8.36046	family with sequence similarity 186 member B [Source:HGNC Symbol;Acc:HGNC:25296]
	284	STOML1	8.34185	stomatin like 1 [Source:HGNC Symbol;Acc:HGNC:14560]
	285	SRGAP2	8.30241	SLIT-ROBO Rho GTPase activating protein 2 [Source:HGNC Symbol;Acc:HGNC:19751]
	286	NEO1	8.28874	neogenin 1 [Source:HGNC Symbol;Acc:HGNC:7754]
	287	AFG2A	8.28777	AFG2 AAA ATPase homolog A [Source:HGNC Symbol;Acc:HGNC:18119]
	288	ZBTB20	8.26037	zinc finger and BTB domain containing 20 [Source:HGNC Symbol;Acc:HGNC:13503]
	289	SPRY2	8.23011	sprouty RTK signaling antagonist 2 [Source:HGNC Symbol;Acc:HGNC:11270]
	290	TEFM	8.20263	transcription elongation factor, mitochondrial [Source:HGNC Symbol;Acc:HGNC:26223]
	291	KATNIP	8.19206	katanin interacting protein [Source:HGNC Symbol;Acc:HGNC:29068]
	292	RAD52	8.18448	RAD52 homolog, DNA repair protein [Source:HGNC Symbol;Acc:HGNC:9824]
	293	SNAP47	8.1756	synaptosome associated protein 47 [Source:HGNC Symbol;Acc:HGNC:30669]
	294	MIR9-3HG	8.16929	MIR9-3 host gene [Source:HGNC Symbol;Acc:HGNC:27388]
	295	IGFBP4	8.15891	insulin like growth factor binding protein 4 [Source:HGNC Symbol;Acc:HGNC:5473]
	296	LAIR1	8.15307	leukocyte associated immunoglobulin like receptor 1 [Source:HGNC Symbol;Acc:HGNC:6477]
	297	GOLIM4	8.08779	golgi integral membrane protein 4 [Source:HGNC Symbol;Acc:HGNC:15448]
	298	COQ6	8.079	coenzyme Q6, monooxygenase [Source:HGNC Symbol;Acc:HGNC:20233]
	299	ZGRF1	8.07628	zinc finger GRF-type containing 1 [Source:HGNC Symbol;Acc:HGNC:25654]
	300	KCNB1	8.0761	potassium voltage-gated channel subfamily B member 1 [Source:HGNC Symbol;Acc:HGNC:6231]
	301	LIPG	8.04185	lipase G, endothelial type [Source:HGNC Symbol;Acc:HGNC:6623]
	302	LINC01606	8.03895	long intergenic non-protein coding RNA 1606 [Source:HGNC Symbol;Acc:HGNC:51656]
	303	C12orf76	8.03656	chromosome 12 open reading frame 76 [Source:HGNC Symbol;Acc:HGNC:33790]
	304	ZNF346	8.0012	zinc finger protein 346 [Source:HGNC Symbol;Acc:HGNC:16403]
	305	RAB33B-AS1	7.97917	RAB33B antisense RNA 1 [Source:HGNC Symbol;Acc:HGNC:55153]
	306	LMCD1-AS1	7.9705	LMCD1 antisense RNA 1 [Source:HGNC Symbol;Acc:HGNC:44477]
	307	TMEM218	7.94746	transmembrane protein 218 [Source:HGNC Symbol;Acc:HGNC:27344]
	308	ZNF208	7.93184	zinc finger protein 208 [Source:HGNC Symbol;Acc:HGNC:12999]
	309	FAM3A	7.9093	FAM3 metabolism regulating signaling molecule A [Source:HGNC Symbol;Acc:HGNC:13749]
	310	UBA7	7.85689	ubiquitin like modifier activating enzyme 7 [Source:HGNC Symbol;Acc:HGNC:12471]
	311	CKAP4	7.84617	cytoskeleton associated protein 4 [Source:HGNC Symbol;Acc:HGNC:16991]
	312	ANKRD18A	7.83449	ankyrin repeat domain 18A [Source:HGNC Symbol;Acc:HGNC:23643]
	313	RNF187	7.80887	ring finger protein 187 [Source:HGNC Symbol;Acc:HGNC:27146]
	314	OSTM1	7.79431	osteoclastogenesis associated transmembrane protein 1 [Source:HGNC Symbol;Acc:HGNC:21652]
	315	CCDC134	7.6901	coiled-coil domain containing 134 [Source:HGNC Symbol;Acc:HGNC:26185]
	316	WDR27	7.60868	WD repeat domain 27 [Source:HGNC Symbol;Acc:HGNC:21248]
	317	DNAJC6	7.54418	DnaJ heat shock protein family (Hsp40) member C6 [Source:HGNC Symbol;Acc:HGNC:15469]
	318	DHTKD1	7.51834	dehydrogenase E1 and transketolase domain containing 1 [Source:HGNC Symbol;Acc:HGNC:23537]
	319	SLC37A1	7.48171	solute carrier family 37 member 1 [Source:HGNC Symbol;Acc:HGNC:11024]
	320	KLHL26	7.46176	kelch like family member 26 [Source:HGNC Symbol;Acc:HGNC:25623]
	321	VPS52	7.4492	VPS52 subunit of GARP complex [Source:HGNC Symbol;Acc:HGNC:10518]
	322	SLC35G1	7.433	solute carrier family 35 member G1 [Source:HGNC Symbol;Acc:HGNC:26607]
	323	ZFAND1	7.40141	zinc finger AN1-type containing 1 [Source:HGNC Symbol;Acc:HGNC:25858]
	324	COL6A1	6.66404	collagen type VI alpha 1 chain [Source:HGNC Symbol;Acc:HGNC:2211]
	325	TNFAIP8L1	6.36258	TNF alpha induced protein 8 like 1 [Source:HGNC Symbol;Acc:HGNC:28279]
	326	TBC1D31	6.30363	TBC1 domain family member 31 [Source:HGNC Symbol;Acc:HGNC:30888]
	327	RYR3	6.13931	ryanodine receptor 3 [Source:HGNC Symbol;Acc:HGNC:10485]
	328	PLB1	5.90757	phospholipase B1 [Source:HGNC Symbol;Acc:HGNC:30041]
	329	ZNF280D	5.69314	zinc finger protein 280D [Source:HGNC Symbol;Acc:HGNC:25953]
	330	LAMA5	5.55737	laminin subunit alpha 5 [Source:HGNC Symbol;Acc:HGNC:6485]
	331	ULK2	5.4696	unc-51 like autophagy activating kinase 2 [Source:HGNC Symbol;Acc:HGNC:13480]
	332	ZWILCH	5.46955	zwilch kinetochore protein [Source:HGNC Symbol;Acc:HGNC:25468]
	333	COL5A3	5.40816	collagen type V alpha 3 chain [Source:HGNC Symbol;Acc:HGNC:14864]
	334	OAS1	5.39848	2'-5'-oligoadenylate synthetase 1 [Source:HGNC Symbol;Acc:HGNC:8086]
	335	COL4A3	5.33826	collagen type IV alpha 3 chain [Source:HGNC Symbol;Acc:HGNC:2204]
	336	KNSTRN	5.32083	kinetochore localized astrin (SPAG5) binding protein [Source:HGNC Symbol;Acc:HGNC:30767]
	337	PTPRK	5.1174	protein tyrosine phosphatase receptor type K [Source:HGNC Symbol;Acc:HGNC:9674]
	338	COL4A2	5.05174	collagen type IV alpha 2 chain [Source:HGNC Symbol;Acc:HGNC:2203]
	339	PHKA2	4.80531	phosphorylase kinase regulatory subunit alpha 2 [Source:HGNC Symbol;Acc:HGNC:8926]
	340	TTC7A	4.80027	tetratricopeptide repeat domain 7A [Source:HGNC Symbol;Acc:HGNC:19750]
	341	ANK1	4.67086	ankyrin 1 [Source:HGNC Symbol;Acc:HGNC:492]
	342	SP110	4.52565	SP110 nuclear body protein [Source:HGNC Symbol;Acc:HGNC:5401]
	343	FTX	4.49198	FTX transcript, XIST regulator [Source:HGNC Symbol;Acc:HGNC:37190]
	344	HSPG2	4.47438	heparan sulfate proteoglycan 2 [Source:HGNC Symbol;Acc:HGNC:5273]
	345	ATP6V0A1	4.31137	ATPase H+ transporting V0 subunit a1 [Source:HGNC Symbol;Acc:HGNC:865]
	346	NEDD4L	4.28346	NEDD4 like E3 ubiquitin protein ligase [Source:HGNC Symbol;Acc:HGNC:7728]
	347	YBX3	4.15852	Y-box binding protein 3 [Source:HGNC Symbol;Acc:HGNC:2428]
	348	CEP120	4.14245	centrosomal protein 120 [Source:HGNC Symbol;Acc:HGNC:26690]
	349	STK25	4.11919	serine/threonine kinase 25 [Source:HGNC Symbol;Acc:HGNC:11404]
	350	CPT1A	4.08727	carnitine palmitoyltransferase 1A [Source:HGNC Symbol;Acc:HGNC:2328]
	351	MYO1F	4.07729	myosin IF [Source:HGNC Symbol;Acc:HGNC:7600]
	352	MIR3667HG	4.06542	MIR3667 host gene [Source:HGNC Symbol;Acc:HGNC:28010]
	353	ABI2	4.03507	abl interactor 2 [Source:HGNC Symbol;Acc:HGNC:24011]
	354	GDPD5	4.00565	glycerophosphodiester phosphodiesterase domain containing 5 [Source:HGNC Symbol;Acc:HGNC:28804]
	355	WASHC5	3.98353	WASH complex subunit 5 [Source:HGNC Symbol;Acc:HGNC:28984]
	356	NA	3.92563	novel transcript, sense overlapping to EIF3L
	357	LAMA3	3.92257	laminin subunit alpha 3 [Source:HGNC Symbol;Acc:HGNC:6483]
	358	SORL1	3.89525	sortilin related receptor 1 [Source:HGNC Symbol;Acc:HGNC:11185]
	359	RPS2P5	3.62621	ribosomal protein S2 pseudogene 5 [Source:HGNC Symbol;Acc:HGNC:31386]
	360	ZBTB16	3.60335	zinc finger and BTB domain containing 16 [Source:HGNC Symbol;Acc:HGNC:12930]
	361	SEMA4C	3.60213	semaphorin 4C [Source:HGNC Symbol;Acc:HGNC:10731]
	362	SH3PXD2A	3.57492	SH3 and PX domains 2A [Source:HGNC Symbol;Acc:HGNC:23664]
	363	CELSR3	3.55894	cadherin EGF LAG seven-pass G-type receptor 3 [Source:HGNC Symbol;Acc:HGNC:3230]
	364	AVEN	3.47165	apoptosis and caspase activation inhibitor [Source:HGNC Symbol;Acc:HGNC:13509]
	365	TP53INP1	3.33868	tumor protein p53 inducible nuclear protein 1 [Source:HGNC Symbol;Acc:HGNC:18022]
	366	TMED3	3.23463	transmembrane p24 trafficking protein 3 [Source:HGNC Symbol;Acc:HGNC:28889]
	367	NCKAP1L	3.00107	NCK associated protein 1 like [Source:HGNC Symbol;Acc:HGNC:4862]
	368	HDAC5	2.89624	histone deacetylase 5 [Source:HGNC Symbol;Acc:HGNC:14068]
	369	RASA2	2.87522	RAS p21 protein activator 2 [Source:HGNC Symbol;Acc:HGNC:9872]
	370	KCNC4	2.79954	potassium voltage-gated channel subfamily C member 4 [Source:HGNC Symbol;Acc:HGNC:6236]
